# Metformin lowers HMGA1a and RBM3 protein in breast cancer cells, and its effect on *ESR1* splicing depends on cell density and exposure time

**DOI:** 10.64898/2026.11.04.764423

**Authors:** Yoshihiro Harada, Tomoko Tanaka, Yuriko Hamaguchi, Yuta Horita, Hiroyoshi Harada, Masayoshi Mori, Yusuke Murata, Kenji Ohe

**Affiliations:** Department of Clinical Pharmacotherapy, Faculty of Pharmaceutical Sciences, Fukuoka University, 8-19-1 Nanakuma, Jonan-ku, Fukuoka 814-0180, Japan; Department of Endocrinology and Diabetes Mellitus, Faculty of Medicine, Fukuoka University, 7-45-1 Nanakuma, Jonan-ku, Fukuoka 814-0180, Japan

**Keywords:** metformin, estrogen receptor alpha, ERα46, alternative splicing, tamoxifen resistance, HMGA1a, RBM3, cell density, breast cancer

## Abstract

The *ESR1* gene produces ERα46, an N-terminally truncated isoform generated by skipping of exon 1, which is reduced in tamoxifen-resistant breast cancer cells. We have reported that metformin moves the ratio of full-length ERα to ERα46 in opposite directions in MCF-7 cells and their tamoxifen-resistant subline TAMR1, and that metformin reduces TAMR1 xenograft growth (Harada et al., Am J Pharm Health Res 2022;10(11)). That report leaves two questions open: whether the effect is dose-dependent and stable across culture conditions, and what splicing factor might carry it. Here we report the experiments that bear on both.

Across a full dose range from 0.25 to 5 mM at high seeding density, metformin produced no consistent change in the full-length share of *ESR1* transcript in either line: densitometry of the gel gave 42%, 43%, 42%, 43%, 45% and 48% in MCF-7 cells and 55%, 44%, 52%, 47%, 68% and 43% in TAMR1 cells. The reported shift therefore depends on the seeding density used, and the comparison that produced it is not reproduced at high density. At low density the MCF-7 response persisted to 48 h (52%, 62% and 68% at 0, 2.5 and 5 mM).

Metformin lowered HMGA1a protein in MCF-7 cells and showed the same tendency in TAMR1 cells, at both seeding densities, and lowered RBM3 protein in TAMR1 cells at 24 and 48 h. HMGA1a is the factor we previously showed to generate ERα46 by trapping U1 snRNP at an upstream pseudo-5′ splice site, so a fall in HMGA1a predicts less ERα46, the opposite of what was seen in TAMR1 cells at low density. The fall in RBM3, the protein through which metformin alters splicing in myotonic dystrophy, is the more plausible candidate.

RT-PCR of the xenograft tumours from the earlier study detected full-length *ESR1* transcript in the untreated and tamoxifen-plus-metformin groups but not in the single-agent groups, with amplification failing in several lanes; these panels do not separate the treatments.

Taken together, the direction of the metformin effect on *ESR1* splicing is conditional on culture density and does not survive a dose-response test at high density, and HMGA1a is unlikely to be the factor that carries it.
