## Supplementary material for "Metformin lowers HMGA1a and RBM3 protein in breast cancer cells, and its effect on *ESR1* splicing depends on cell density and exposure time": Source Data for Figure 1. Densitometry values

cell_line	metformin_mM	full_length_integrated_density	ERa46_integrated_density	full_length_share_percent
MCF-7	0	92288.0	125403.0	42.4
MCF-7	0.25	149222.0	194945.0	43.4
MCF-7	0.5	161422.0	222307.0	42.1
MCF-7	1	149152.0	201499.0	42.5
MCF-7	2.5	157785.0	195243.0	44.7
MCF-7	5	195377.0	215508.0	47.6
TAMR1	0	218483.0	175974.0	55.4
TAMR1	0.25	176545.0	227459.0	43.7
TAMR1	0.5	206055.0	193189.0	51.6
TAMR1	1	209631.0	237051.0	46.9
TAMR1	2.5	263956.0	125670.0	67.7
TAMR1	5	163150.0	219690.0	42.6
