## Supplementary material for "Metformin lowers HMGA1a and RBM3 protein in breast cancer cells, and its effect on *ESR1* splicing depends on cell density and exposure time": Source Data for Supplementary Figure S2. Candidate factor summary

line	gene	lfc	ci	p
HEK293	RBM3	0.055087454147098924	0.252380406844628	0.46199074680582713
HEK293	PTBP1	-0.3032495897055316	0.08618187661642326	0.0006151125430447566
HEK293	HMGA1	0.19668917113410167	0.05346268792516486	0.0013713017881381935
HEK293	CIRBP	0.03736550926169713	0.21625181207620506	0.6333530515148339
HEK293	SRSF1	-0.05630385507063096	0.16930441834264373	0.3736596279746986
HEK293	HNRNPC	0.47163296400922405	0.17003817176161068	0.0023932650216103484
HEK293	YAP1	-0.22325652288049014	0.1706414788287189	0.0267207727677081
HEK293	CTGF	-3.2114962815457337	0.39954283325318907	0.0005691677483497628
HEK293	CYR61	-1.9009128194051144	0.04325365805757071	1.5373161349788347e-07
HEK293	MKI67	-0.5616217412267375	0.32188335433797377	0.008573351552004846
A375	RBM3	-0.5917903916396376	0.19360844760704557	0.0016700508671738145
A375	PTBP1	-1.4879763905432437	0.08790872975227794	3.4695476862298402e-06
A375	HMGA1	-0.870630478824511	0.07260840657412329	2.9325160215288435e-05
A375	CIRBP	0.5891197480187884	0.1523729662861238	0.0005004413920838514
A375	SRSF1	-1.3159915911306452	0.19971199118207722	0.0010546489601094828
A375	HNRNPC	-0.5748600429224737	0.07981351835288993	0.00097667279626354
A375	YAP1	-0.08700545426627748	0.04828587539822864	0.007861705879882438
A375	CTGF	-2.1369647864903385	1.795389587485721	0.03604526739859215
A375	CYR61	-1.8356323978714855	1.8115524285978872	0.048782453351665256
A375	MKI67	-1.8968030540115386	0.20592075976047938	0.00019538757825242835
SH-SY5Y	RBM3	-0.0598374833308295	0.19679611101501046	0.3519955269981728
SH-SY5Y	PTBP1	-0.07114153145115232	0.03537574092626828	0.005318743369036052
SH-SY5Y	HMGA1	-0.18974758086868704	0.20819248723371472	0.05945794580554933
SH-SY5Y	CIRBP	0.051220168111006714	0.18338696357993164	0.47081652144806874
SH-SY5Y	SRSF1	0.03994287918163053	0.03618972377240235	0.03969234135659285
SH-SY5Y	HNRNPC	0.3150037855930048	0.2092773059617342	0.022133549923800257
SH-SY5Y	YAP1	-0.3922875469528577	0.12069031735428774	0.0012721171610918136
SH-SY5Y	CTGF	-0.6833253462426985	0.4078560234568882	0.016560642444012882
SH-SY5Y	CYR61	-1.4704333670672511	0.06460587484876795	6.687246329178709e-06
SH-SY5Y	MKI67	-0.2385132220670627	0.31086668277254725	0.0881660047340662
